# Altitude-dependent agro-ecologies impact the microbiome diversity of scavenging indigenous chicken in Ethiopia

**DOI:** 10.1101/2023.06.12.544316

**Authors:** Laura Glendinning, Xinzheng Jia, Adebabay Kebede, Samuel O. Oyola, Jong-Eun Park, Woncheoul Park, Abdulwahab Assiri, Jacob Bak Holm, Karsten Kristiansen, Jianlin Han, Olivier Hanotte

## Abstract

Scavenging indigenous village chickens play a vital role in sub-Saharan Africa, sustaining the livelihood of millions of farmers. These chickens are exposed to vastly different environments and feeds compared to commercial chickens. In this study, we analysed the caecal microbiota of 243 Ethiopian village chickens living in different altitude-dependent agro-ecologies. Differences in bacterial diversity were significantly correlated with differences in specific climate factors, topsoil characteristics, and supplemental diets provided by farmers. Microbiota clustered into 3 enterotypes, with one particularly enriched at high altitudes. We assembled 9,977 taxonomically and functionally diverse metagenome-assembled genomes, the vast majority of which were not found in a dataset of previously published chicken microbes, or in the Genome Taxonomy Database. The wide functional and taxonomic diversity of these microbes highlights their importance in the local adaptation of indigenous poultry, and the significant impacts of environmental factors on the microbiota argues for further discoveries in other agro-ecologies.
