## Supplementary table 6 for "Altitude-dependent agro-ecologies impact the microbiome diversity of scavenging indigenous chicken in Ethiopia"

### Sheet: Sheet1
Region	District	Sampling Sites	Longitude	Latitude	Altitude (metres)	Sampling Date	Number of samples
Afar	Dulecha	Kefis	40.0889	9.4467	750	2016-09-21	10
Afar	Dulecha	Hugub	40.0849	9.3829	784	2016-09-22	10
Gumuz	Dibate	Kido	36.1861	10.7208	1296	2016-02-08	9
Gumuz	Dibate	Gesses	36.2273	10.8503	1352	2016-02-08	9
Tigray	Merebleke	Mihquan	38.7929	14.4613	1355	2016-07-14	7
Tigray	Merebleke	Hadush_Adi	38.8299	14.3568	1474	2016-07-13	5
Amhara	Kalu	Arabo	39.934	11.1483	1516	2016-09-08	9
Oromia	Dugda	Shubi_Gemo	38.8577	8.1471	1646	2016-06-14	7
Oromia	Dugda	Bekele_Girissa	38.8081	8.1312	1656	2016-06-14	7
SNNP	Dara	Kumato	38.3211	6.4733	1704	2016-06-15	7
Tigray	Sahareti Samire	Metkilimat	39.181	13.235	1728	2016-07-12	9
Amhara	Bahadar Zuria	Dehina_Mariam	37.1648	11.6494	1820	2018-03-13	13
SNNP	Dara	Loya	38.4142	6.4964	1913	2016-06-15	7
Amhara	Gondar Zuria	Tsion_Teguaz	37.5603	12.3727	1945	2016-05-24	9
Amhara	South Achefer	Dikuli	36.8564	11.3956	2032	2016-05-23	10
Amhara	South Achefer	Ashuda	36.8719	11.486	2047	2016-05-23	9
Tigray	Sahareti Samire	Gijet	39.1792	13.3316	2187	2016-07-12	9
Tigray	Enderta	Meseret	39.5671	13.3438	2298	2016-12-29	22
Amhara	Kalu	Adane	39.8317	11.2053	2405	2016-09-10	8
Amhara	Fagita Lekoma	Gafera	36.8623	11.0772	2425	2016-05-22	9
Amhara	Fagita Lekoma	Amesha_Shinkuri	36.8789	11.078	2474	2016-05-22	10
Amhara	Banja	Surta	37.0842	10.9933	2532	2016-05-21	9
Amhara	Banja	Batambie	36.9056	10.9456	2562	2016-05-21	8
Amhara	Menz Gera Midir	Negasi_Amba	39.6305	10.3158	3028	2016-11-08	7
Amhara	Menz Gera Midir	Alfa_Midir	39.7972	10.3047	3410	2016-12-08	10
Amhara	Debark	Arginjona	38.1544	13.2461	3789	2018-01-22	14
