## Supplementary table 9 for "Altitude-dependent agro-ecologies impact the microbiome diversity of scavenging indigenous chicken in Ethiopia"

### Sheet: Sheet1
Climate	Ecological factors	Variables	Description	Units	Database
Long-term climate	Temperature	Bio1	Annual Mean Temperature	°C	WorldClim version 2 （1970-2000） http://worldclim.org
		Bio2	Mean Diurnal Range	°C
		Bio3	Isothermality(Bio2/Bio7)	°C
		Bio4	Temperature Seasonality	°C
		Bio5	Max temperature of warmest month	°C
		Bio6	Min temperature of coldest month	°C
		Bio7	Temperature annual range(Bio5 - Bio6)	°C
		Bio8	Mean temperature of wettest quarter	°C
		Bio9	Mean temperature of driest quarter	°C
		Bio10	Mean temperature of warmest quarter	°C
		Bio11	Mean temperature of coldest quarter	°C
	Precipitation	Bio12	Annual precipitation	mm/m2
		Bio13	Precipitation of wettest month	mm/m2
		Bio14	precipitation of driest month	mm/m2
		Bio15	Precipitation seasonality(Coeficient of variation)	mm/m2
		Bio16	Precipitation of wettest quarter	mm/m2
		Bio17	Precipitation of driest quarter	mm/m2
		Bio18	Precipitation of warmest quarter	mm/m2
		Bio19	Precipitation of coldest quarter	mm/m2
	Humidity	WVP01	Water vapour pressure of the wettest month	kPa
		WVP08	Water vapour pressure of the driest month	kPa
	Altitude	Altitude	Meters above sea level	m.a.s.l.
	Soil Characters	PHIHOX	Soil pH	×10	Global gridded soil information
		CECSOL	Cation Exchange capacity	cmolc/Kg	(https://soilgrids.org)
		BLDFIE	Bulk Density	Kg/m3
		ORCDRC	Soil organic carbon content	g/Kg
		CLYPPT	Clay content	%
		SLTPPT	Silt content	%
		SNDPPT	Sand content	%
		CRFVOL	Coarse fragments volumetric	%
		WATCAP	Total available water capacity	cm
	Land cover	FOR	Forest cover	%	Harmonized World Soil Database v1.2 https://webarchive.iiasa.ac.at/Research/LUC/External-World-soil-database/HTML/DataDesc.html
		GRS	Grass/shrub cover	%
		CULT	Land use for agricultural purposes	%
	Crop	Crop dominance	1 = Wheat and Rice		GFSAD1KCD dataset https://lpdaac.usgs.gov/products/gfsad1kcdv001/
			2 = Wheat, Rice, Barley, Soybeans
			3 = Wheat, Rice, Cotton, Orchards
			4 = Wheat, Rice, Soybeans, Surgarcane, Corn, Cassava
			5 = Wheat, Barley
			6 = Corn, Soybeans
			7 = Wheat, Corn, Rice, Barley, Soybeans
			8 = Wheat, Maize, Rice, Barley, Soybeans
			9 = Non-Cropland areas
short-term climate	Living climate-sampling month	Temperature
		Precipitation
		Humidity
	Feeding-sampling month	crops
		water
